# miR-940 suppresses ferroptosis by controlling expression of key regulatory genes

**DOI:** 10.64898/2026.02.09.704912

**Authors:** Andrea Kolak, Juliane Tschuck, Stefanie A. I. Weiß, Daniel Kaemena, Karolin Klimm, Ana Galhoz, Larissa Ringelstetter, Myles Fennell, Juliane Merl-Pham, Anna Artati, Stefanie Strasser, Ralph Garippa, Michael Witting, Hans Zischka, Joel A. Schick, Stefanie M. Hauck, Michael P. Menden, Michelle Vincendeau, Brent R. Stockwell, Kamyar Hadian

## Abstract

Ferroptosis is a form of regulated cell death that is characterized by iron-dependent lipid peroxidation. This process is regulated by specific metabolites, the lipid composition of the cells, redox-active iron, and antioxidant mechanisms. Although numerous regulators have been identified over the past decade, exploring other mechanisms, particularly from non-coding genomic regions, can build a thorough understanding of the multifaceted regulatory processes underlying ferroptosis. MicroRNAs (miRNAs) play a crucial role in gene regulation and cellular functions. Through a CRISPR KO screen, we identified miR-940 as a negative regulator of ferroptosis. Overexpression of miR-940 in several cell lines consistently suppressed ferroptosis induced by system x_c_^-^ inhibition. Notably, multiple cancer patient cohorts with elevated miR-940 levels exhibit reduced survival. Integrated bioinformatic, transcriptomic, and proteomic analyses revealed that miR-940 decreases the expression of ACSL4, LPCAT3, DMT1, and NCOA4, and simultaneously increases levels of GPX4. Pharmacological inhibition of GPX4 attenuated the protective effect of miR-940, indicating that its primary anti-ferroptotic activity is mediated through GPX4. Overall, this gene rewiring is associated with reduced levels of redox-active iron and diminished lipid peroxidation, consistent with ferroptosis suppression. These findings suggest that miR-940 coordinates ferroptosis inhibition, which presents a novel regulatory layer for therapeutic exploration in susceptible cancers.
