## Supplementary Table 1 for "miR-940 suppresses ferroptosis by controlling expression of key regulatory genes"

### Sheet: Sheet1
Gene	Database	Site type	Site count	Site position (approx.)	Score / context++	Score percentile	Notes	Gene version
NCOA4	miRDB	8-mer	1	pos. 117	Score 84	–	High-confidence; seed match + A1 base	NCBI accession NM_001145263
	TargetScan	8-mer	1	pos. 117-124	–0.37	99	Convergent prediction across both tools	ENST00000374087.4
GPX4	miRDB	–	–	–	–	–	No site predicted
	TargetScan	7mer-m8	1	pos. 98-104	–0.25	97	Moderate-confidence site	ENST00000589115.1
LPCAT3	miRDB	–	–	–	–	–	No site predicted
	TargetScan	7mer-m8	2	pos. 273-279	–0.20	94	One low and one moderate-confidence sites	ENST00000261407.4
				pos. 650-656	–0.05	66
ACSL4	miRDB	–	–	–	–	–	No site predicted
	TargetScan	7mer-m8	1	pos. 2272-2278	–0.14	86	Low-confidence site	ENST00000469796.2
DMT1	miRDB	–	–	–	–	–	No site predicted
	TargetScan	7mer-m8	1	pos. 1433-1439	–0.12	83	One low-confidence site	ENST00000262051.7
	miRTarBase	7mer-m8	1	3'UTR region	–	–	Validated target from Kishore et al.	ENST00000262051.7
miRDB results interpretation: high score (max. score is 100) means high-confidence in a gene being a target
TargetScan results interpretation: lower context++ means more representative targets, high score percentile (50-100) means predicted target is more favorable than other targets for a specific miRNA
