## Supplementary Table 2 for "miR-940 suppresses ferroptosis by controlling expression of key regulatory genes"

### Sheet: Tabelle1
Gene	Primer	Sequence (5’–3’) / Catalogue number, Supplier
ACSL4	fwd	CCCCCGCTATCTCTCAGACAC
	rev	GGTGCTCCAACTCTGCCAG
DMT1	fwd	AGCTCCACCATGACAGGAACCT
	rev	TGGCAATAGAGCGAGTCAGAACC
GPX4	fwd	GCAACCAGTTTGGGAGGCAGGAG
	rev	CCTCCATGGGACCATAGCGCTTC
LPCAT3	fwd	ATCACTGCCGTCCCTCACTAC
	rev	AGTCAACAGCCAAACCAATC
miR-940	fwd	AAGGCAGGGCCCCCGCUCCCC
MystiCq® microRNA qPCR Control Primer	fwd	AGUUGAGGUCACACGCUGGUC GAUGAACUCCUAAGUGUAGGU AGUGUGCUAAACAGCGCGCAAG
MystiCq® Universal PCR Primer	rev	MIRUP-500RXN, Sigma-Aldrich, Merck
RNA polymerase II	fwd	GCACCACGTCCAATGACAT
	rev	GTGCGGCTGCTTCCATAA
